# Genomic stop codon scanning reveals quantitative principles of nonsense-mediated mRNA decay

**DOI:** 10.64898/2025.12.20.695734

**Authors:** Michael A. Cortázar, Jacob Schmidt, Iman Egab, Zeynep Coban-Akdemir, Sujatha Jagannathan

## Abstract

Nonsense-mediated mRNA decay (NMD) degrades transcripts containing premature termination codons (PTCs), critically shaping the disease outcomes of protein-truncating variants. While existing NMD rules categorize PTCs as NMD-triggering or NMD-evading, they cannot quantitatively predict the degree of NMD activity for a given endogenous PTC variant. To provide quantitative insight into NMD, we used saturation genome editing (SGE) to systematically introduce all possible PTCs (TAA, TAG, TGA) at every codon position spanning the first, penultimate, and three internal exons of the Lamin A/C (*LMNA*) gene. Combining targeted sequencing with NMD inhibition, we measured mRNA expression and NMD activity for 722 PTCs and 211 single nucleotide variants (SNVs). Our data validate known positional trends in NMD activity but reveal unexpected complexity. In the penultimate exon, the PTC position effect extends beyond the binary 50-55 nucleotides (nt) rule, revealing a quantitative relationship between the PTC-EJC distance and NMD activity. At the 5’ end, NMD is completely absent in the first 21 codons of *LMNA*, followed by sharp activation over the next 4 codons. Both patterns, at the 5’ end and in the penultimate exon, are unexplained by current models. Finally, internal exons show robust NMD with outliers consistently mapping to predicted readthrough-permissive sequence contexts, including the conserved readthrough promoting TGA-CT motif. This comprehensive dataset provides an unprecedented resource for understanding the quantitative impact of PTC position and sequence context on NMD, with direct implications for the clinical interpretation of nonsense variants in the human population.
