## Supplemental Table 2 for "Genomic stop codon scanning reveals quantitative principles of nonsense-mediated mRNA decay"

### Sheet: Sheet1
pX459 plasmids used in each SGE experiment
Exon	SGE experiment	Protospacer Sequence 5'-3'	Name
1	1	TGTCGCCCACCCGCATCACC	pX459_LMNA_X1_1
1	1	CTCCTGCAGCCGGGTGATGC	pX459_LMNA_X1_2
1	2	CTCCTGCAGCCGGGTGATGC	pX459_LMNA_X1_2
1	2	CCGTGTGCGCTCGCTGGAAA	pX459_LMNA_X1_3
1	3	CGCTGGAAACGGAGAACGCA	pX459_LMNA_X1_4
1	3	CGCCTACGAGGCCGAGCTCG	pX459_LMNA_X1_5
1	4	CGCCTACGAGGCCGAGCTCG	pX459_LMNA_X1_5
1	4	TACTGAGTCAAGGGTCTTGC	pX459_LMNA_X1_6
4	5	AGCAGCGTGAGTTTGAGAGC	pX459_LMNA_X4_1
4	5	TGAGTTTGAGAGCCGGCTGG	pX459_LMNA_X4_2
4	6	AGCAGCGTGAGTTTGAGAGC	pX459_LMNA_X4_1
4	6	TGAGTTTGAGAGCCGGCTGG	pX459_LMNA_X4_2
7	7	CGCACGCACTAGCGGGCGCG	pX459_LMNA_X7_1
7	7	CACTAGCGGGCGCGTGGCCG	pX459_LMNA_X7_2
10	8	GCTGGTGCGCTCAGTGACTG	pX459_LMNA_X10_1
10	8	TACCACTCACGTGGTGGTGA	pX459_LMNA_X10_2
11	9	TGGCAGCTTCGGGGACAATC	pX459_LMNA_X11_1
11	9	AAAGCAGAGACAACTCACCT	pX459_LMNA_X11_2
Control		CGGGGTCGAGCTCGGCGCCG	pX459_PPP1R12C
Spike-in sequence:
GCGCCCTTTCCGGGACCCCTGCCCCGCGGGCAGCGCTGCCAACCTGCCCAGGAGCCCAGGTGGGCGCAGCTCCACTCCGCTGTCGCCCACCCGCATCACCCGGCTGCAGGAGAAGGAGGACCTGCAGGAGCTCAATGATCGCTTGGCGGTCTACATCGACCGTGTGCGCTCGCTGGAAACGGAGAACGCAGGGCTGCGCCTTCGCATCACCGAGTCTGAAGAGGTGGTCAGTGTCACGGTCACTCGCAGCAAGGCCGCCTACGAGGCCGAGCTCGGGGATGCCCGCAAGACCCTTGACTCAGTAGCCAAGGAGCGCGCCCGCCTGCAGCTGGAGCTCAGAAACAGGAGGTCCCTACGCTTTGTCTCCAAATCCTGCAGGGTTCGCCCAGGTGGCTGCGT…
GAPDH primers used in RT-qPCR
Target Region	Forward 5'-3'	Reverse 5'-3'	Target region
GAPDH -1382	CAGGAAAGGCAATCCCAGAA	GTTTAGCCTGCCTGGTGA	upstream of TSS
GAPDH -1177	CCCTTCCTTACAAGTGTTCAGCA	CATTCTTCTGGTAGGAGGGCA	upstream of TSS
GAPDH -291	ATCCAAGCGTGTAAGGGT	GGAAGGGACTGAGATTGGC	upstream of TSS
GAPDH +616	CAGAAACAGGAGGTCCCTAC	GCGCGAAAGGAAAGAAAGC	Gene body intronic
GAPDH +929	AAGTCAGGTGGAGCGAG	TAAACCCACTTCTTTGATTTACCAGAG	Gene body intronic
GAPDH +2436	ATAGGCGAGATCCCTCCAA	TGAAGACGCCAGTGGAC	Exonic region
GAPDH +4511	AGATGTGTCAGGGTGACTTAT	TAGGTCCCAGCTACACGC	Downstream of pA signal
GAPDH +5196	GTCTCAGTGTATGACAGACACG	TGTATGTGCGCTCAGGG	Downstream of pA signal
GAPDH ex6 Fw + GAPDH ex6-ex7 Rv	CCAAAAGGGTCATCATCTC	GAGGCATTGCTGATGATC	mature mRNA exon6-exon7 junction
GAPDH ex7-ex8 Fw + GAPDH ex8 Rv	GGAAGGACTCATGACCAC	GCAGGGATGATGTTCTG	mature mRNA exon7-exon8 junction
SGE library preparation (some primers are common to amplify different SGE target regions within the same exon. The second PCR primers can also be the same for gDNA and cDNA if the SGE-target region is completely contained within an exon.
SGE experiment 1 (Exon 1, Region 1)
PCR step	Sequence 5'-3'	Reverse 5'-3'	Name
gDNA prep - first PCR	GCAGTGCCTGGCTCCTATTCTTGG	CCTTGACACTGCCAGTCACC	gDNA_PCR1_LMNA_X1
gDNA prep -second PCR	ACACTCTTTCCCTACACGACGCTCTTCCGATCTTTCCGGGACCCCTGCCC	AGACGTGTGCTCTTCCGATCTCAGGTCCTCCTTCTCCTGCAG	gDNA_PCR2_LMNA_X1R1
cDNA prep -first PCR	AGCAAGCCGAGAGCCAGC	CGTGCGCTTCTCACTGAGAGC	cDNA_PCR1_LMNA_X1
cDNA prep -second PCR	ACACTCTTTCCCTACACGACGCTCTTCCGATCTTTCCGGGACCCCTGCCC	AGACGTGTGCTCTTCCGATCTCAGGTCCTCCTTCTCCTGCAG	gDNA_PCR2_LMNA_X1R1
SGE experiment 2 (Exon 1, Region 2)
PCR step	Sequence 5'-3'	Reverse 5'-3'	Name
gDNA prep - first PCR	GCAGTGCCTGGCTCCTATTCTTGG	CCTTGACACTGCCAGTCACC	gDNA_PCR1_LMNA_X1
gDNA prep -second PCR	ACACTCTTTCCCTACACGACGCTCTTCCGATCTCTCCACTCCGCTGTCGCC	AGACGTGTGCTCTTCCGATCTTCAGACTCGGTGATGCGAAGG	gDNA_PCR2_LMNA_X1R2
cDNA prep -first PCR	AGCAAGCCGAGAGCCAGC	CGTGCGCTTCTCACTGAGAGC	cDNA_PCR1_LMNA_X1
cDNA prep -second PCR	ACACTCTTTCCCTACACGACGCTCTTCCGATCTCTCCACTCCGCTGTCGCC	AGACGTGTGCTCTTCCGATCTTCAGACTCGGTGATGCGAAGG	gDNA_PCR2_LMNA_X1R2
SGE experiment 3 (Exon 1, Region 3)
PCR step	Sequence 5'-3'	Reverse 5'-3'	Name
gDNA prep - first PCR	GCAGTGCCTGGCTCCTATTCTTGG	CCTTGACACTGCCAGTCACC	gDNA_PCR1_LMNA_X1
gDNA prep -second PCR	ACACTCTTTCCCTACACGACGCTCTTCCGATCTCCGTGTGCGCTCGCTGG	AGACGTGTGCTCTTCCGATCTTTGGCTACTGAGTCAAGGGTCTTG	gDNA_PCR2_LMNA_X1R3
cDNA prep -first PCR	AGCAAGCCGAGAGCCAGC	CGTGCGCTTCTCACTGAGAGC	cDNA_PCR1_LMNA_X1
cDNA prep -second PCR	ACACTCTTTCCCTACACGACGCTCTTCCGATCTCCGTGTGCGCTCGCTGG	AGACGTGTGCTCTTCCGATCTTTGGCTACTGAGTCAAGGGTCTTG	gDNA_PCR2_LMNA_X1R3
SGE experiment 4 (Exon 1, Region 4)
PCR step	Sequence 5'-3'	Reverse 5'-3'	Name
gDNA prep - first PCR	GCAGTGCCTGGCTCCTATTCTTGG	CCTTGACACTGCCAGTCACC	gDNA_PCR1_LMNA_X1
gDNA prep -second PCR	ACACTCTTTCCCTACACGACGCTCTTCCGATCTCAAGGCCGCCTACGAGGC	AGACGTGTGCTCTTCCGATCTACGCAGCCACCTGGGC	gDNA_PCR2_LMNA_X1R4
cDNA prep -first PCR	AGCAAGCCGAGAGCCAGC	CGTGCGCTTCTCACTGAGAGC	cDNA_PCR1_LMNA_X1
cDNA prep -second PCR	ACACTCTTTCCCTACACGACGCTCTTCCGATCTCAAGGCCGCCTACGAGGC	AGACGTGTGCTCTTCCGATCTAGGTCACCCTCCTTCTTGGTATTG	cDNA_PCR2_LMNA_X1R4
SGE experiment 5 (Exon 4, Region 1)
PCR step	Sequence 5'-3'	Reverse 5'-3'	Name
gDNA prep - first PCR	GGACTTCCAGAAGAACATCTACAGTG	GCACCTCCCCGACGTCTC	gDNA_PCR1_LMNA_X4
gDNA prep -second PCR	ACACTCTTTCCCTACACGACGCTCTTCCGATCTGGTTTCTGTGTCCTTCCTCCAAC	AGACGTGTGCTCTTCCGATCTTCATGCTGGGCCCGCAG	gDNA_PCR2_LMNA_X4R1
cDNA prep -first PCR	TTGAGGCAGCCCTAGGTGAGG	TGGAGCTGGCTGAGCTGG	cDNA_PCR1_LMNA_X4
cDNA prep -second PCR	ACACTCTTTCCCTACACGACGCTCTTCCGATCTACTGGACTTCCAGAAGAACATCTACAG	AGACGTGTGCTCTTCCGATCTTCATGCTGGGCCCGCAG	cDNA_PCR2_LMNA_X4R1
SGE experiment 6 (Exon 4, Region 2)
PCR step	Sequence 5'-3'	Reverse 5'-3'	Name
gDNA prep - first PCR	GGACTTCCAGAAGAACATCTACAGTG	GCACCTCCCCGACGTCTC	gDNA_PCR1_LMNA_X4
gDNA prep -second PCR	ACACTCTTTCCCTACACGACGCTCTTCCGATCTCAATGGGAAGCAGCGTGAGTTTG	AGACGTGTGCTCTTCCGATCTCAGTGAGGGAACCAATCGAGAGC	gDNA_PCR2_LMNA_X4R1
cDNA prep -first PCR	TTGAGGCAGCCCTAGGTGAGG	TGGAGCTGGCTGAGCTGG	cDNA_PCR1_LMNA_X4
cDNA prep -second PCR	ACACTCTTTCCCTACACGACGCTCTTCCGATCTCAATGGGAAGCAGCGTGAGTTTG	AGACGTGTGCTCTTCCGATCTCTCTCAGCAGACTGCCTGGCA	cDNA_PCR2_LMNA_X4R2
SGE experiment 7 (Exon 7, Region 3)
PCR step	Sequence 5'-3'	Reverse 5'-3'	Name
gDNA prep - first PCR	ACAATGCCAGGCAGTCTGCTG	GCCGGGAAGATAGGGAAGAGG	gDNA_PCR1_LMNA_X7
gDNA prep -second PCR	ACACTCTTTCCCTACACGACGCTCTTCCGATCTGCAAACTGGAGTCCACTGAGAGC	AGACGTGTGCTCTTCCGATCTCCTTAGACCCTGAGCAGGAGC	gDNA_PCR2_LMNA_X7R3
cDNA prep -first PCR	GCTGGCCCTGGACATGGAG	GGTGGGAACCGGTAAGTCAGC	cDNA_PCR1_LMNA_X7
cDNA prep -second PCR	ACACTCTTTCCCTACACGACGCTCTTCCGATCTGCAAACTGGAGTCCACTGAGAGC	AGACGTGTGCTCTTCCGATCTTCTGCCAATTGCCCATGGACTG	cDNA_PCR2_LMNA_X7R3
SGE experiment 8 (Exon 10)
PCR step	Sequence 5'-3'	Reverse 5'-3'	Name
gDNA prep - first PCR	AGCCATACTCCTACCCGGAG	CCTGCAGGATTTGGAGACAAAGC	gDNA_PCR1_LMNA_X10
gDNA prep -second PCR	ACACTCTTTCCCTACACGACGCTCTTCCGATCTACCTGGTTCCATGTCCCCAC	AGACGTGTGCTCTTCCGATCTCAGTGCAGGCTCGGCCTC	gDNA_PCR2_LMNA_X10
cDNA prep -first PCR	CGGCTCTCATCAACTCCACTGG	CTGCGAGTGACCGTGACACTG	cDNA_PCR1_LMNA_X10
cDNA prep -second PCR	ACACTCTTTCCCTACACGACGCTCTTCCGATCTGCTCTCATCAACTCCACTGGGGA	AGACGTGTGCTCTTCCGATCTCTCAGCGGGGTCCCCCG	cDNA_PCR2_LMNA_X10
SGE experiment 9 (Exon 11, Region 3)
PCR step	Sequence 5'-3'	Reverse 5'-3'	Name
gDNA prep - first PCR	CGGCTCTCATCAACTCCACTGG	GACCCTCCCTCCCCTGGC	gDNA_PCR1_LMNA_X11
gDNA prep -second PCR	ACACTCTTTCCCTACACGACGCTCTTCCGATCTAGTGTCACGGTCACTCGCAG	AGACGTGTGCTCTTCCGATCTCCTGCAGGATTTGGAGACAAAGC	gDNA_PCR2_LMNA_X11
cDNA prep -first PCR	AGTGGCCATGCGCAAGCTG	AGGTGAGGAGGACGCAGGAAG	cDNA_PCR1_LMNA_X11
cDNA prep -second PCR	ACACTCTTTCCCTACACGACGCTCTTCCGATCTAGTGTCACGGTCACTCGCAG	AGACGTGTGCTCTTCCGATCTGGTCCCAGATTACATGATGCTGCAG	cDNA_PCR2_LMNA_X11
