## Supplemental Table 5 for "Genomic stop codon scanning reveals quantitative principles of nonsense-mediated mRNA decay"

### Sheet: summary_DMSO_PTC
Codon	Stop	mean_transcriptional_activity	sd_mean_transcriptional_activity	mean_splicing_efficiency	sd_mean_splicing_efficiency
626	TAA	0.937101	0.118109	0.725021	0.0334093
626	TAG	0.766309	0.115188	0.636794	0.0688879
626	TGA	0.936048	0.0540918	0.908021	0.0117564
627	TAA	0.820447	0.0595393	0.6637	0.0872445
627	TAG	0.998596	0.152544	0.776748	0.0815112
627	TGA	0.926389	0.166125	0.778836	0.0370563
628	TAA	0.848896	0.0550191	0.665511	0.0480429
628	TAG	0.733789	0.0887245	0.568509	0.101635
628	TGA	0.847321	0.0572636	0.786258	0.0477519
629	TAA	0.98801	0.0639035	0.853433	0.145024
629	TAG	0.91384	0.0808665	0.673272	0.0149666
629	TGA	1.05927	0.217982	0.933695	0.101262
630	TAA	1.12778	0.100484	0.835803	0.0607836
630	TAG	0.979417	0.0495976	0.76728	0.0655394
630	TGA	1.25048	0.312169	0.911193	0.0549193
631	TAA	0.897721	0.120687	0.753848	0.0577168
631	TAG	0.922385	0.201407	0.812321	0.114341
631	TGA	1.0579	0.120662	0.883297	0.029923
632	TAA	0.899254	0.136334	0.690947	0.114514
632	TAG	0.736203	0.0992759	0.579295	0.0855066
632	TGA	1.03785	0.0974825	0.810138	0.0286464
633	TAA	1.06676	0.0645687	0.813426	0.0456465
633	TAG	0.966971	0.226181	0.82801	0.0560761
633	TGA	1.11226	0.0697398	0.889703	0.0683341
634	TAA	0.898858	0.0429992	0.734444	0.0426398
634	TAG	0.775552	0.0586764	0.576564	0.102488
634	TGA	1.08998	0.191527	0.791937	0.0735531
635	TAA	0.875058	0.260944	0.524599	0.0805227
635	TAG	0.881542	0.0831253	0.701504	0.0671455
635	TGA	0.956544	0.0381337	0.795551	0.0606951
636	TAA	0.728508	0.0999095	0.61193	0.0663668
636	TAG	0.857425	0.0722992	0.834294	0.0425139
636	TGA	0.897154	0.0408	0.771596	0.123685
637	TAA	0.894422	0.121628	0.73413	0.0431443
637	TAG	0.777873	0.0298609	0.617462	0.0378482
637	TGA	0.915738	0.124775	0.820867	0.112606
638	TAA	0.780392	0.15054	0.621887	0.0640924
638	TAG	0.763932	0.0661099	0.594905	0.0945091
638	TGA	0.980181	0.0732215	0.750895	0.136416
639	TAA	0.86549	0.108733	0.603655	0.0861884
639	TAG	0.768513	0.0193238	0.722021	0.0768543
639	TGA	0.721842	0.0276614	0.688043	0.0845955
640	TAA	0.984394	0.120012	0.900508	0.0562603
640	TAG	0.991249	0.110566	0.866742	0.121425
640	TGA	0.976198	0.0321452	0.8299	0.0891659
641	TAA	1.02458	0.0105414	0.990442	0.0992721
641	TAG	0.984333	0.146614	0.886461	0.0427976
641	TGA	1.07667	0.148046	0.949364	0.0348197
642	TAA	0.840868	0.090522	0.798852	0.0881625
642	TAG	0.831146	0.0871583	0.769965	0.0167184
642	TGA	0.889056	0.102474	0.806257	0.203229
643	TAA	0.769894	0.0749936	0.846946	0.115236
643	TAG	0.819642	0.0382044	0.704877	0.0807222
643	TGA	0.913168	0.0206471	0.811184	0.110898
644	TAA	0.699843	0.0517351	0.678776	0.0509316
644	TAG	0.731868	0.10456	0.656942	0.0817729
644	TGA	0.800948	0.0810008	0.693841	0.114573
645	TAA	0.908092	0.0650575	0.763638	0.072178
645	TAG	0.92022	0.028344	0.924748	0.0448418
645	TGA	0.959302	0.0634979	0.8796	0.125261
646	TAA	0.863235	0.0536477	0.830345	0.0395789
646	TAG	0.921558	0.103866	0.80572	0.0944633
646	TGA	0.909119	0.0469284	0.862071	0.0574873
647	TAA	0.986741	0.107382	0.866771	0.0550091
647	TAG	0.965211	0.162729	0.763461	0.225657
647	TGA	0.938579	0.0656681	0.933866	0.0548946
648	TAA	0.963997	0.0440185	0.900774	0.0280159
648	TAG	0.915373	0.0936237	0.929492	0.123725
648	TGA	1.08122	0.109057	1.05033	0.0137711
649	TAA	1.00322	0.0669551	0.930298	0.141174
649	TAG	0.998287	0.0702995	0.909071	0.0259172
649	TGA	1.06981	0.185977	0.931508	0.0463814
650	TAA	0.991226	0.150955	0.842373	0.126663
650	TAG	1.09537	0.111407	0.973758	0.0344798
650	TGA	0.95141	0.0288526	0.831875	0.158544
651	TAA	1.02522	0.0604447	0.938573	0.0234515
651	TAG	0.901127	0.0834345	0.846673	0.0240808
651	TGA	1.06007	0.100741	0.899841	0.0433911
652	TAA	0.950431	0.184148	0.806877	0.115155
652	TAG	0.959702	0.0901435	0.842324	0.128399
652	TGA	0.966158	0.145432	0.900535	0.0175548
653	TAA	1.05052	0.0576032	0.970238	0.118977
653	TAG	0.835228	0.115772	0.917346	0.0142689
653	TGA	0.910248	0.090785	0.887767	0.148158
654	TAA	1.07379	0.0473465	0.978784	0.109883
654	TAG	0.955203	0.0334071	0.902734	0.112231
654	TGA	0.960181	0.116662	0.910076	0.0523773
655	TAA	0.977105	0.124859	0.837337	0.0181532
655	TAG	0.969322	0.102318	0.812519	0.0847076
655	TGA	0.910327	0.0709504	0.837051	0.0184441
656	TAA	0.551565	0.0899293	0.116527	0.0215277
656	TAG	0.98028	0.217844	0.820885	0.02035
656	TGA	0.519003	0.0404119	0.128619	0.0413594
