## Supplemental Table 6 for "Genomic stop codon scanning reveals quantitative principles of nonsense-mediated mRNA decay"

### Sheet: NMD efficiency values
codon	mutation	mean_NMD_efficiency	sd_NMD_efficiency	SNV_median_NMD_efficiency	SNV_norm_mean_NMD_efficiency
1	TAA	0.0352991	0.0459929	0.0658566	-0.0305575
1	TAG	-0.0502974	0.0423067	0.0658566	-0.116154
1	TGA	0.0452405	0.0790801	0.0658566	-0.0206161
2	TAA	0.159742	0.0956091	0.0658566	0.0938852
2	TAG	0.108201	0.020576	0.0658566	0.0423447
2	TGA	0.26818	0.04742	0.0658566	0.202324
3	TAA	0.0261725	0.039597	0.0658566	-0.0396841
3	TAG	0.0294562	0.0861442	0.0658566	-0.0364004
3	TGA	0.0374948	0.0517845	0.0658566	-0.0283618
4	TAA	0.014088	0.0862504	0.0658566	-0.0517686
4	TAG	-0.0391922	0.0653641	0.0658566	-0.105049
4	TGA	0.14826	0.0614703	0.0658566	0.0824032
5	TAA	0.0703114	0.0276988	0.0658566	0.00445479
5	TAG	0.0161778	0.0382241	0.0658566	-0.0496788
5	TGA	0.0069839	0.0509212	0.0658566	-0.0588727
6	TAA	0.0283219	0.0571451	0.0658566	-0.0375347
6	TAG	0.113402	0.0654774	0.0658566	0.0475451
6	TGA	0.0865367	0.0209847	0.0658566	0.0206801
7	TAA	0.100989	0.0727502	0.0658566	0.0351326
7	TAG	-0.0443594	0.054753	0.0658566	-0.110216
7	TGA	0.054638	0.0714931	0.0658566	-0.0112186
8	TAA	0.0701187	0.0738432	0.0658566	0.00426213
8	TAG	0.0742842	0.0498522	0.0658566	0.00842759
8	TGA	0.0349729	0.0405391	0.0658566	-0.0308837
9	TAA	-0.0651696	0.0547366	0.0658566	-0.131026
9	TAG	0.0689169	0.0126753	0.0658566	0.00306027
9	TGA	0.0129549	0.026884	0.0658566	-0.0529017
10	TAA	0.0512634	0.00981103	0.0658566	-0.0145932
10	TAG	0.0671405	0.0768533	0.0658566	0.00128392
10	TGA	0.0819833	0.0188045	0.0658566	0.0161268
11	TAA	-0.0552586	0.0884278	0.0658566	-0.121115
11	TAG	0.00947265	0.024367	0.0658566	-0.0563839
11	TGA	0.176342	0.0426996	0.0658566	0.110485
12	TAA	0.0300341	0.0218304	0.0658566	-0.0358225
12	TAG	0.00143997	0.0323843	0.0658566	-0.0644166
12	TGA	0.00582557	0.0396525	0.0658566	-0.060031
13	TAA	0.0194975	0.0452805	0.0658566	-0.0463591
13	TAG	0.0649233	0.0980984	0.0658566	-0.000933274
13	TGA	0.0812461	0.0409374	0.0658566	0.0153895
14	TAA	-0.0469773	0.147627	0.0658566	-0.112834
14	TAG	-0.0073304	0.0253694	0.0658566	-0.073187
14	TGA	0.0497299	0.037793	0.0658566	-0.0161267
15	TAA	-0.0459543	0.0538094	0.0658566	-0.111811
15	TAG	0.00847743	0.04824	0.0658566	-0.0573792
15	TGA	0.118582	0.0522627	0.0658566	0.052725
16	TAA	0.116326	0.0595894	0.0658566	0.0504696
16	TAG	-0.0634762	0.0177088	0.0658566	-0.129333
16	TGA	0.0187796	0.00829737	0.0658566	-0.0470769
17	TAA	-0.061954	0.0696069	0.0658566	-0.127811
17	TAG	0.00362602	0.0215045	0.0658566	-0.0622306
17	TGA	0.081677	0.0658999	0.0658566	0.0158204
18	TAA	0.0826724	0.0273071	0.0658566	0.0168158
18	TAG	0.00165902	0.0111513	0.0658566	-0.0641976
18	TGA	0.0892315	0.0341947	0.0658566	0.0233749
19	TAA	-0.0124114	0.0754983	0.0658566	-0.078268
19	TAG	0.0802408	0.0604433	0.0658566	0.0143842
19	TGA	0.0946558	0.0193536	0.0658566	0.0287992
20	TAA	0.108839	0.0308964	0.0658566	0.0429825
20	TAG	0.10743	0.0161751	0.0658566	0.0415736
20	TGA	0.135609	0.138483	0.0658566	0.0697526
21	TAA	0.00223438	0.087378	0.0658566	-0.0636222
21	TAG	0.0640437	0.0140329	0.0658566	-0.00181292
21	TGA	0.147547	0.0996983	0.0658566	0.0816901
22	TAA	0.206397	0.0409784	0.0658566	0.14054
22	TAG	0.124851	0.0163588	0.0658566	0.058994
22	TGA	0.169328	0.0630607	0.0658566	0.103472
23	TAA	0.194451	0.0430348	0.0658566	0.128595
23	TAG	0.246962	0.0335772	0.0658566	0.181105
23	TGA	0.309017	0.0190301	0.0658566	0.24316
24	TAA	0.469219	0.0209518	0.0060699	0.463149
24	TAG	0.574666	0.0183726	0.0060699	0.568596
24	TGA	0.635978	0.0084256	0.0060699	0.629908
25	TAA	0.907489	0.0120907	0.0060699	0.901419
25	TAG	0.785104	0.0271487	0.0060699	0.779034
25	TGA	0.878054	0.0147693	0.0060699	0.871984
26	TAA	0.389869	0.0187255	0.0060699	0.383799
26	TAG	0.474295	0.0454038	0.0060699	0.468225
26	TGA	0.654772	0.0415683	0.0060699	0.648702
27	TAA	0.367736	0.00953043	0.0060699	0.361666
27	TAG	0.398285	0.0269065	0.0060699	0.392215
27	TGA	0.471196	0.0365859	0.0060699	0.465126
28	TAA	0.829066	0.00693576	0.0060699	0.822996
28	TAG	0.792095	0.0196918	0.0060699	0.786025
28	TGA	0.790584	0.019032	0.0060699	0.784514
29	TAA	0.64712	0.0202846	0.0060699	0.64105
29	TAG	0.851618	0.0131778	0.0060699	0.845548
29	TGA	0.730049	0.0197195	0.0060699	0.723979
30	TAA	0.552266	0.00838339	0.0060699	0.546196
30	TAG	0.514371	0.00536743	0.0060699	0.508301
30	TGA	0.489582	0.0368494	0.0060699	0.483512
31	TAA	0.448806	0.0161566	0.0060699	0.442736
31	TAG	0.424013	0.0116689	0.0060699	0.417943
31	TGA	0.4654	0.0478248	0.0060699	0.45933
32	TAA	0.538769	0.0473823	0.0060699	0.532699
32	TAG	0.653467	0.0292899	0.0060699	0.647398
32	TGA	0.718303	0.0182371	0.0060699	0.712233
33	TAA	0.540608	0.0173638	0.0060699	0.534539
33	TAG	0.646216	0.0404639	0.0060699	0.640147
33	TGA	0.704063	0.0161703	0.0060699	0.697993
34	TAA	0.82289	0.00405843	0.0060699	0.81682
34	TAG	0.520099	0.0252568	0.0060699	0.514029
34	TGA	0.741983	0.0416592	0.0060699	0.735913
35	TAA	0.736197	0.0254825	0.0060699	0.730127
35	TAG	0.862827	0.0213153	0.0060699	0.856758
35	TGA	0.753931	0.0174689	0.0060699	0.747861
36	TAA	0.734849	0.012512	0.0060699	0.728779
36	TAG	0.766517	0.00700223	0.0060699	0.760447
36	TGA	0.729765	0.00773965	0.0060699	0.723695
37	TAA	0.663299	0.0170369	0.0060699	0.657229
37	TAG	0.667403	0.0102482	0.0060699	0.661333
37	TGA	0.674398	0.0290495	0.0060699	0.668328
38	TAA	0.833887	0.00279319	0.0060699	0.827817
38	TAG	0.734565	0.0297723	0.0060699	0.728495
38	TGA	0.739864	0.0277816	0.0060699	0.733794
39	TAA	0.825031	0.0112216	0.0060699	0.818961
39	TAG	0.796015	0.0126093	0.0060699	0.789945
39	TGA	0.768592	0.0150941	0.0060699	0.762522
40	TAA	0.632562	0.0240745	0.0060699	0.626492
40	TAG	0.623244	0.0110262	0.0060699	0.617174
40	TGA	0.838805	0.0131761	0.0060699	0.832735
41	TAA	0.757898	0.0115238	0.0060699	0.751828
41	TAG	0.850102	0.00543796	0.0060699	0.844032
41	TGA	0.808591	0.00180754	0.0060699	0.802521
42	TAA	0.758708	0.0265637	0.0060699	0.752638
42	TAG	0.751637	0.0244199	0.0060699	0.745567
42	TGA	0.938489	0.00418175	0.0060699	0.932419
43	TAA	0.781574	0.0119467	0.0060699	0.775504
43	TAG	0.823203	0.0238455	0.0060699	0.817134
43	TGA	0.810723	0.00216921	0.0060699	0.804653
44	TAA	0.845703	0.00645043	0.0060699	0.839633
44	TAG	0.67189	0.046304	0.0060699	0.66582
44	TGA	0.780646	0.0267979	0.0060699	0.774576
45	TAA	0.765732	0.00749189	0.0060699	0.759662
45	TAG	0.930852	0.00701296	0.0060699	0.924782
45	TGA	0.866235	0.0186694	0.0060699	0.860165
46	TAA	0.743247	0.019287	0.0060699	0.737177
46	TAG	0.895781	0.00378872	0.0060699	0.889711
46	TGA	0.783559	0.00219621	0.0060699	0.777489
47	TAA	0.876861	0.0150632	0.0060699	0.870791
47	TAG	0.779479	0.0113579	0.0060699	0.773409
47	TGA	0.846256	0.0214767	0.0060699	0.840186
48	TAA	0.650688	0.0129089	0.0060699	0.644618
48	TAG	0.704886	0.0384554	0.0060699	0.698817
48	TGA	0.736449	0.0079324	0.0060699	0.73038
49	TAA	0.92109	0.0140656	0.0060699	0.91502
49	TAG	0.697022	0.0198625	0.0060699	0.690953
49	TGA	0.888412	0.00976784	0.0060699	0.882342
50	TAA	0.654928	0.0285956	0.0060699	0.648858
50	TAG	0.725573	0.00964254	0.0060699	0.719503
50	TGA	0.929805	0.00383941	0.0060699	0.923735
51	TAA	0.869586	0.00702707	0.0060699	0.863516
51	TAG	0.854802	0.0169898	0.0060699	0.848732
51	TGA	0.837915	0.0200968	0.0060699	0.831845
52	TAA	0.84681	0.0111946	0.0060699	0.84074
52	TAG	0.745931	0.024342	0.0060699	0.739861
52	TGA	0.819641	0.0259962	0.0060699	0.813571
53	TAA	0.805529	0.0161252	0.0060699	0.799459
53	TAG	0.761398	0.0208952	0.0060699	0.755329
53	TGA	0.812743	0.039419	0.0060699	0.806674
54	TAA	0.812375	0.0298253	0.0060699	0.806305
54	TAG	0.931316	0.0130639	0.0060699	0.925247
54	TGA	0.857456	0.00765289	0.0060699	0.851386
55	TAA	0.951259	0.00648746	0.0060699	0.945189
55	TAG	0.93932	0.00508199	0.0060699	0.93325
55	TGA	0.943468	0.0044118	0.0060699	0.937398
56	TAA	0.756283	0.00203512	0.0060699	0.750213
56	TAG	0.626218	0.0364011	0.0060699	0.620148
56	TGA	0.630857	0.0133623	0.0060699	0.624787
57	TAA	0.851712	0.00880945	0.0060699	0.845642
57	TAG	0.924673	0.0108915	0.0060699	0.918603
57	TGA	0.896934	0.00685372	0.0060699	0.890864
58	TAA	0.925323	0.00788023	0.0060699	0.919253
58	TAG	0.805727	0.0155955	0.0060699	0.799657
58	TGA	0.835066	0.0110564	0.0060699	0.828996
59	TAA	0.871937	0.0123984	0.0039636	0.867973
59	TAG	0.669111	0.0454515	0.0039636	0.665147
59	TGA	0.827521	0.0202217	0.0039636	0.823557
60	TAA	0.834601	0.0263142	0.0039636	0.830637
60	TAG	0.829505	0.00466882	0.0039636	0.825541
60	TGA	0.800317	0.0209461	0.0039636	0.796353
61	TAA	0.77026	0.025613	0.0039636	0.766296
61	TAG	0.810192	0.0124811	0.0039636	0.806228
61	TGA	0.887417	0.0181384	0.0039636	0.883454
62	TAA	0.594636	0.0472526	0.0039636	0.590673
62	TAG	0.914787	0.0100574	0.0039636	0.910824
62	TGA	0.884208	0.0214469	0.0039636	0.880245
63	TAA	0.716566	0.0124422	0.0039636	0.712603
63	TAG	0.881477	0.00998197	0.0039636	0.877514
63	TGA	0.815164	0.0238394	0.0039636	0.811201
64	TAA	0.800924	0.00827713	0.0039636	0.796961
64	TAG	0.706	0.00401211	0.0039636	0.702036
64	TGA	0.840295	0.0216758	0.0039636	0.836331
65	TAA	0.777057	0.0184972	0.0039636	0.773093
65	TAG	0.655063	0.0418531	0.0039636	0.6511
65	TGA	0.872021	0.017333	0.0039636	0.868058
66	TAA	0.867436	0.0176423	0.0039636	0.863472
66	TAG	0.814101	0.0496875	0.0039636	0.810138
66	TGA	0.791719	0.012153	0.0039636	0.787755
67	TAA	0.751738	0.0318064	0.0039636	0.747775
67	TAG	0.892349	0.0294132	0.0039636	0.888385
67	TGA	0.807498	0.0132199	0.0039636	0.803535
68	TAA	0.931316	0.00334411	0.0039636	0.927353
68	TAG	0.697697	0.024157	0.0039636	0.693734
68	TGA	0.815208	0.0200432	0.0039636	0.811245
69	TAA	0.837471	0.0110606	0.0039636	0.833507
69	TAG	0.868561	0.0089501	0.0039636	0.864598
69	TGA	0.73063	0.00837505	0.0039636	0.726667
70	TAA	0.842583	0.012846	0.0039636	0.838619
70	TAG	0.853039	0.00546933	0.0039636	0.849075
70	TGA	0.69277	0.0420105	0.0039636	0.688806
71	TAA	0.849637	0.0165953	0.0039636	0.845673
71	TAG	0.617717	0.0608792	0.0039636	0.613754
71	TGA	0.788452	0.00328947	0.0039636	0.784488
72	TAA	0.815816	0.0237819	0.0039636	0.811852
72	TAG	0.728209	0.0197869	0.0039636	0.724246
72	TGA	0.741663	0.0141599	0.0039636	0.7377
73	TAA	0.814763	0.00814512	0.0039636	0.8108
73	TAG	0.910974	0.00443536	0.0039636	0.90701
73	TGA	0.791147	0.0511415	0.0039636	0.787184
74	TAA	0.929047	0.015316	0.0039636	0.925084
74	TAG	0.633112	0.00847632	0.0039636	0.629148
74	TGA	0.653908	0.0224816	0.0039636	0.649945
75	TAA	0.806122	0.0049644	0.0039636	0.802158
75	TAG	0.665464	0.0899441	0.0039636	0.661501
75	TGA	0.778108	0.0367254	0.0039636	0.774144
76	TAA	0.740002	0.0254	0.0039636	0.736038
76	TAG	0.738261	0.0178895	0.0039636	0.734298
76	TGA	0.86301	0.0194741	0.0039636	0.859046
77	TAA	0.822879	0.0201135	0.0039636	0.818916
77	TAG	0.898954	0.0121448	0.0039636	0.89499
77	TGA	0.78942	0.0110688	0.0039636	0.785457
78	TAA	0.785857	0.00764622	0.0039636	0.781894
78	TAG	0.82059	0.0175664	0.0039636	0.816627
78	TGA	0.809262	0.00155587	0.0039636	0.805298
79	TAA	0.780214	0.0197625	0.0039636	0.77625
79	TAG	0.81804	0.0262903	0.0039636	0.814076
79	TGA	0.877271	0.0133087	0.0039636	0.873307
80	TAA	0.813883	0.0118787	0.0039636	0.809919
80	TAG	0.695014	0.0149386	0.0039636	0.691051
80	TGA	0.784984	0.0011501	0.0039636	0.78102
81	TAA	0.791044	0.00948405	0.0039636	0.78708
81	TAG	0.77622	0.0294476	0.0039636	0.772257
81	TGA	0.880307	0.011772	0.0039636	0.876343
82	TAA	0.582429	0.0466296	0.0039636	0.578465
82	TAG	0.713884	0.0340045	0.0039636	0.70992
82	TGA	0.776798	0.0298873	0.0039636	0.772834
83	TAA	0.756488	0.0109074	0.0039636	0.752524
83	TAG	0.581296	0.00538687	0.0039636	0.577332
83	TGA	0.732559	0.0172391	0.0039636	0.728595
84	TAA	0.622099	0.0123231	0.0039636	0.618135
84	TAG	0.640305	0.0285231	0.0039636	0.636342
84	TGA	0.755801	0.0307067	0.0039636	0.751837
85	TAA	0.83475	0.0287551	0.0039636	0.830787
85	TAG	0.907493	0.00937146	0.0039636	0.90353
85	TGA	0.765784	0.0157661	0.0039636	0.761821
86	TAA	0.841562	0.0265402	0.0039636	0.837599
86	TGA	0.783766	0.0284108	0.0039636	0.779802
87	TAA	0.914738	0.022427	0.0344821	0.880256
87	TAG	0.920157	0.00802383	0.0344821	0.885675
87	TGA	0.899541	0.0230268	0.0344821	0.865059
88	TAA	0.866613	0.0371771	0.0344821	0.832131
88	TAG	0.876455	0.0160701	0.0344821	0.841973
88	TGA	0.848064	0.0192424	0.0344821	0.813582
89	TAA	0.719653	0.107351	0.0344821	0.685171
89	TAG	0.576352	0.0747327	0.0344821	0.541869
89	TGA	0.917091	0.0116919	0.0344821	0.882609
90	TAA	0.715882	0.0676829	0.0344821	0.6814
90	TAG	0.721749	0.0473496	0.0344821	0.687267
90	TGA	0.880173	0.0440873	0.0344821	0.845691
91	TAA	0.869892	0.02454	0.0344821	0.83541
91	TAG	0.945349	0.0152924	0.0344821	0.910867
91	TGA	0.923266	0.0125806	0.0344821	0.888784
92	TAA	0.827216	0.0291227	0.0344821	0.792734
92	TAG	0.877753	0.0301973	0.0344821	0.843271
92	TGA	0.945598	0.00732273	0.0344821	0.911116
93	TAA	0.93948	0.0148298	0.0344821	0.904998
93	TAG	0.902787	0.0254534	0.0344821	0.868305
93	TGA	0.788619	0.0273904	0.0344821	0.754137
94	TAA	0.874941	0.0389805	0.0344821	0.840459
94	TAG	0.852885	0.0331842	0.0344821	0.818403
94	TGA	0.844035	0.0185286	0.0344821	0.809553
95	TAA	0.812332	0.0287005	0.0344821	0.77785
95	TAG	0.6427	0.178735	0.0344821	0.608218
95	TGA	0.884717	0.0173012	0.0344821	0.850235
96	TAA	0.755033	0.0304471	0.0344821	0.720551
96	TAG	0.854529	0.0361635	0.0344821	0.820047
96	TGA	0.882954	0.0361067	0.0344821	0.848472
97	TAA	0.888838	0.025282	0.0344821	0.854356
97	TAG	0.680895	0.0644309	0.0344821	0.646413
97	TGA	0.861096	0.0597913	0.0344821	0.826614
98	TAA	0.906047	0.0383207	0.0344821	0.871565
98	TAG	0.693567	0.0251438	0.0344821	0.659085
98	TGA	0.883521	0.027531	0.0344821	0.849039
99	TAA	0.875037	0.0538309	0.0344821	0.840555
99	TAG	0.909996	0.0286584	0.0344821	0.875514
99	TGA	0.817305	0.0324135	0.0344821	0.782823
100	TAA	0.656564	0.0962892	0.0344821	0.622082
100	TAG	0.871691	0.031564	0.0344821	0.837209
100	TGA	0.833751	0.0221712	0.0344821	0.799269
101	TAA	0.91957	0.0423463	0.0344821	0.885088
101	TAG	0.913467	0.0319736	0.0344821	0.878985
101	TGA	0.714603	0.0270233	0.0344821	0.680121
102	TAA	0.912365	0.029852	0.0344821	0.877883
102	TAG	0.875449	0.0167253	0.0344821	0.840967
102	TGA	0.876353	0.0406687	0.0344821	0.84187
103	TAA	0.927003	0.0230887	0.0344821	0.892521
103	TAG	0.810232	0.02003	0.0344821	0.77575
103	TGA	0.905245	0.0201575	0.0344821	0.870762
104	TAG	0.702675	0.0762254	0.0344821	0.668193
104	TGA	0.923354	0.0123317	0.0344821	0.888872
105	TAA	0.627638	0.0630039	0.0344821	0.593156
105	TAG	0.900483	0.0151439	0.0344821	0.866001
105	TGA	0.823752	0.00294084	0.0344821	0.789269
106	TAA	0.939258	0.0162037	0.0344821	0.904776
106	TAG	0.823085	0.0363045	0.0344821	0.788603
106	TGA	0.942566	0.0131651	0.0344821	0.908084
107	TAA	0.954405	0.0105082	0.0344821	0.919923
107	TAG	0.959956	0.0113985	0.0344821	0.925474
107	TGA	0.890232	0.0197717	0.0344821	0.85575
108	TAA	0.953244	0.00553668	0.0344821	0.918762
108	TAG	0.851281	0.0258533	0.0344821	0.816799
108	TGA	0.888906	0.024966	0.0344821	0.854424
109	TAA	0.813357	0.0588742	0.0344821	0.778875
109	TAG	0.778001	0.0403865	0.0344821	0.743519
109	TGA	0.819599	0.0240623	0.0344821	0.785117
110	TAA	0.903413	0.0582962	0.0344821	0.868931
110	TAG	0.946505	0.0284089	0.0344821	0.912023
110	TGA	0.881629	0.0202924	0.0344821	0.847147
111	TAA	0.79417	0.0363725	0.0344821	0.759688
111	TAG	0.769432	0.0213217	0.0344821	0.73495
111	TGA	0.926834	0.0129447	0.0344821	0.892352
112	TAA	0.964236	0.0148409	0.0344821	0.929754
112	TAG	0.842047	0.0216647	0.0344821	0.807565
112	TGA	0.858015	0.0276355	0.0344821	0.823533
113	TAA	0.892664	0.029966	0.0344821	0.858182
113	TAG	0.848699	0.045049	0.0344821	0.814217
113	TGA	0.943175	0.0391131	0.0344821	0.908693
114	TAA	0.944678	0.0168226	0.0344821	0.910196
114	TAG	0.907373	0.0134091	0.0344821	0.872891
114	TGA	0.851813	0.0342679	0.0344821	0.817331
115	TAA	0.94093	0.0141007	0.0344821	0.906448
115	TAG	0.85045	0.0148511	0.0344821	0.815968
115	TGA	0.812644	0.0246536	0.0344821	0.778162
116	TAA	0.766251	0.161527	0.0344821	0.731769
116	TAG	0.831802	0.0162806	0.0344821	0.797319
116	TGA	0.936908	0.00975145	0.0344821	0.902426
117	TAA	0.869222	0.0332775	0.0344821	0.83474
117	TAG	0.804878	0.0176461	0.0344821	0.770396
117	TGA	0.878861	0.0211778	0.0344821	0.844379
118	TAA	0.957995	0.0066949	0.0344821	0.923513
118	TAG	0.834572	0.0532814	0.0344821	0.80009
118	TGA	0.956119	0.015462	0.0344821	0.921637
214	TAA	0.942486	0.0237191	0.0139051	0.928581
214	TGA	0.909833	0.0213588	0.0139051	0.895928
215	TAA	0.902583	0.0165105	0.0139051	0.888678
215	TAG	0.905984	0.0112248	0.0139051	0.892079
215	TGA	0.939409	0.0140034	0.0139051	0.925503
216	TAA	0.799561	0.0549172	0.0139051	0.785656
216	TGA	0.942346	0.0388502	0.0139051	0.928441
217	TAA	0.23431	0.114526	0.0139051	0.220404
217	TAG	0.635571	0.145137	0.0139051	0.621665
217	TGA	0.366307	0.0378332	0.0139051	0.352402
218	TAA	0.944597	0.0129648	0.0139051	0.930692
218	TAG	0.943516	0.00471152	0.0139051	0.929611
218	TGA	0.904075	0.0117883	0.0139051	0.89017
219	TAA	0.929252	0.00539646	0.0139051	0.915347
219	TAG	0.4164	0.0645416	0.0139051	0.402495
219	TGA	0.917027	0.0193614	0.0139051	0.903122
220	TAA	0.933784	0.00962442	0.0139051	0.919879
220	TGA	0.915265	0.00500647	0.0139051	0.90136
221	TAG	0.861752	0.0748177	0.0139051	0.847847
222	TAA	0.943848	0.0051197	0.0139051	0.929943
222	TAG	0.936819	0.00520226	0.0139051	0.922914
222	TGA	0.935905	0.0389937	0.0139051	0.922
223	TAA	0.930788	0.0115534	0.0139051	0.916883
223	TAG	0.852273	0.034144	0.0139051	0.838368
223	TGA	0.751168	0.0619242	0.0139051	0.737263
224	TAG	0.940074	0.00404046	0.0139051	0.926169
225	TAA	0.933303	0.00845233	0.0139051	0.919398
225	TAG	0.928563	0.0104901	0.0139051	0.914657
225	TGA	0.272143	0.107153	0.0139051	0.258238
226	TAA	0.903328	0.00873654	0.0139051	0.889423
227	TAA	0.656876	0.0429573	0.0139051	0.642971
227	TAG	0.940009	0.00539927	0.0139051	0.926104
228	TAA	0.942004	0.00431709	0.0139051	0.928098
228	TAG	0.707069	0.0188416	0.0139051	0.693164
229	TAA	0.864002	0.00414889	0.0139051	0.850097
229	TAG	0.95514	0.0116836	0.0139051	0.941235
229	TGA	0.912085	0.0071606	0.0139051	0.89818
230	TAG	0.744836	0.0928749	0.0139051	0.73093
231	TAG	0.947422	0.0106952	0.0139051	0.933517
232	TAA	0.865091	0.0116035	0.0139051	0.851186
232	TGA	0.937684	0.00656919	0.0139051	0.923779
233	TAA	0.910002	0.0120539	0.0139051	0.896097
233	TAG	0.814258	0.00848379	0.0139051	0.800353
234	TAG	0.871311	0.00361852	0.0139051	0.857406
234	TGA	0.893412	0.0130833	0.0139051	0.879507
235	TAA	0.927862	0.00353676	0.0139051	0.913957
235	TAG	0.94225	0.00650547	0.0139051	0.928345
235	TGA	0.935172	0.000604261	0.0139051	0.921267
236	TAA	0.900409	0.0434714	0.0139051	0.886504
237	TAA	0.832281	0.0695692	0.0139051	0.818376
237	TAG	0.923429	0.00943204	0.0139051	0.909523
237	TGA	0.917346	0.0562734	0.0139051	0.903441
238	TAA	0.42328	0.156945	0.0139051	0.409375
238	TAG	0.933206	0.00346447	0.0139051	0.9193
238	TGA	0.897609	0.0104069	0.0139051	0.883704
239	TAA	0.867178	0.00905611	0.0139051	0.853273
239	TAG	0.903803	0.059658	0.0139051	0.889897
239	TGA	0.916604	0.00209561	0.0139051	0.902699
240	TGA	0.0425944	0.0183861	0.0386621	0.00393236
240	TAA	0.93089	0.00202894	0.0386621	0.892228
240	TAG	0.895287	0.0310712	0.0386621	0.856625
241	TAA	0.927688	0.0027361	0.0386621	0.889026
241	TAG	0.896609	0.00203659	0.0386621	0.857947
241	TGA	0.90524	0.0411563	0.0386621	0.866578
242	TAA	0.933844	0.0028883	0.0386621	0.895181
242	TAG	0.905448	0.0281912	0.0386621	0.866786
242	TGA	0.921844	0.0100438	0.0386621	0.883182
243	TAA	0.932852	0.00892458	0.0386621	0.89419
243	TAG	0.912743	0.00734162	0.0386621	0.874081
243	TGA	0.938557	0.0116026	0.0386621	0.899894
244	TAA	0.78558	0.041228	0.0386621	0.746918
244	TAG	0.921815	0.00267305	0.0386621	0.883153
244	TGA	0.608807	0.170715	0.0386621	0.570145
245	TAA	0.877797	0.00632118	0.0386621	0.839135
245	TAG	0.836622	0.0280524	0.0386621	0.79796
245	TGA	0.87527	0.00382459	0.0386621	0.836607
246	TAA	0.947402	0.00880478	0.0386621	0.90874
246	TAG	0.901672	0.0132938	0.0386621	0.86301
246	TGA	0.927832	0.00901421	0.0386621	0.88917
247	TAA	0.920539	0.000761693	0.0386621	0.881877
247	TAG	0.930118	0.00412037	0.0386621	0.891456
247	TGA	0.844557	0.0360386	0.0386621	0.805895
248	TAA	0.93895	0.00825526	0.0386621	0.900288
248	TAG	0.916631	0.0390151	0.0386621	0.877969
248	TGA	0.918305	0.00948351	0.0386621	0.879643
249	TAA	0.824645	0.00115025	0.0386621	0.785982
249	TAG	0.924591	0.0114533	0.0386621	0.885929
249	TGA	0.864029	0.0388532	0.0386621	0.825367
250	TAA	0.831234	0.00586557	0.0386621	0.792572
250	TAG	0.916854	0.00986671	0.0386621	0.878192
250	TGA	0.781756	0.0335665	0.0386621	0.743094
251	TAA	0.950841	0.011133	0.0386621	0.912178
251	TAG	0.930804	0.00228344	0.0386621	0.892142
251	TGA	0.775294	0.0210252	0.0386621	0.736632
252	TAA	0.921708	0.0177073	0.0386621	0.883046
252	TAG	0.943711	0.00571173	0.0386621	0.905049
252	TGA	0.925888	0.00373742	0.0386621	0.887226
253	TAA	0.931481	0.00862406	0.0386621	0.892818
253	TAG	0.838096	0.0203708	0.0386621	0.799434
253	TGA	0.854341	0.038141	0.0386621	0.815679
254	TAA	0.940295	0.00454825	0.0386621	0.901633
254	TAG	0.891727	0.0152431	0.0386621	0.853065
254	TGA	0.931034	0.0153555	0.0386621	0.892372
255	TAA	0.929598	0.00338289	0.0386621	0.890936
255	TAG	0.883459	0.00881193	0.0386621	0.844797
255	TGA	0.924993	0.00263199	0.0386621	0.886331
256	TAA	0.93212	0.00475501	0.0386621	0.893458
256	TAG	0.920587	0.00364465	0.0386621	0.881925
256	TGA	0.933117	0.00290091	0.0386621	0.894455
257	TAA	0.948755	0.000572521	0.0386621	0.910093
257	TAG	0.888662	0.0251582	0.0386621	0.85
257	TGA	0.92004	0.0261935	0.0386621	0.881378
258	TAG	0.672287	0.0455647	0.0386621	0.633625
258	TGA	0.849587	0.0176071	0.0386621	0.810925
259	TAA	0.942162	0.0039867	0.0386621	0.9035
259	TAG	0.932077	0.00161188	0.0386621	0.893415
259	TGA	0.929515	0.00573695	0.0386621	0.890853
260	TAA	0.931236	0.00656452	0.0386621	0.892574
260	TAG	0.945308	0.00305857	0.0386621	0.906646
260	TGA	0.898973	0.0186275	0.0386621	0.860311
261	TAA	0.712523	0.0642587	0.0386621	0.673861
261	TAG	0.877577	0.0096699	0.0386621	0.838915
261	TGA	0.923863	0.0141524	0.0386621	0.8852
262	TAA	0.92992	0.00278646	0.0386621	0.891258
262	TAG	0.670977	0.116151	0.0386621	0.632315
262	TGA	0.193247	0.176543	0.0386621	0.154585
263	TAA	0.923839	0.0392525	0.0386621	0.885177
263	TAG	0.919216	0.00466609	0.0386621	0.880554
263	TGA	0.838642	0.0591718	0.0386621	0.79998
264	TAA	0.911811	0.00825272	0.0386621	0.873149
264	TAG	0.934765	0.00523044	0.0386621	0.896103
264	TGA	0.860689	0.00507283	0.0386621	0.822027
265	TAA	0.763751	0.142146	0.0386621	0.725089
265	TAG	0.928487	0.019423	0.0386621	0.889825
265	TGA	0.94745	0.0043919	0.0386621	0.908788
266	TAA	0.921254	0.0152876	0.0386621	0.882592
266	TAG	0.725154	0.127683	0.0386621	0.686492
266	TGA	0.921534	0.0219675	0.0386621	0.882872
267	TAA	0.909465	0.0141064	0.0386621	0.870803
267	TAG	0.447745	0.0852663	0.0386621	0.409083
267	TGA	0.857641	0.00875669	0.0386621	0.818979
268	TAA	0.640266	0.00773839	0.0386621	0.601604
268	TAG	0.938099	0.00471042	0.0386621	0.899437
268	TGA	0.715134	0.00510121	0.0386621	0.676471
269	TAA	0.701384	0.182555	0.0386621	0.662721
269	TAG	0.8328	0.0179555	0.0386621	0.794138
269	TGA	0.751748	0.0900089	0.0386621	0.713086
270	TAG	0.831091	0.0140763	0.0386621	0.792429
434	TAA	0.799916	0.00840866	-0.0963385	0.896254
434	TAG	0.816346	0.00643549	-0.0963385	0.912684
434	TGA	0.828336	0.00792071	-0.0963385	0.924674
435	TAA	0.730319	0.0315472	-0.0963385	0.826658
435	TAG	0.811901	0.0115855	-0.0963385	0.908239
435	TGA	0.789136	0.00470087	-0.0963385	0.885474
436	TAA	0.828905	0.0113764	-0.0963385	0.925244
436	TAG	0.789499	0.00899599	-0.0963385	0.885838
436	TGA	0.796648	0.00752179	-0.0963385	0.892986
437	TAA	0.781875	0.00998183	-0.0963385	0.878214
437	TAG	0.790853	0.00848667	-0.0963385	0.887192
437	TGA	0.776651	0.00884531	-0.0963385	0.87299
438	TAA	0.724153	0.00808752	-0.0963385	0.820492
438	TAG	0.801364	0.00932354	-0.0963385	0.897702
438	TGA	0.748036	0.0117698	-0.0963385	0.844375
439	TAA	0.519426	0.0265136	-0.0963385	0.615764
439	TAG	0.786236	0.0199352	-0.0963385	0.882575
439	TGA	0.766395	0.00472265	-0.0963385	0.862733
440	TAA	0.806363	0.0152813	-0.0963385	0.902701
440	TAG	0.859516	0.0073207	-0.0963385	0.955854
440	TGA	0.813579	0.00812441	-0.0963385	0.909918
441	TAA	0.743482	0.0214294	-0.0963385	0.839821
441	TAG	0.806359	0.0030737	-0.0963385	0.902698
441	TGA	0.800633	0.0104155	-0.0963385	0.896971
442	TAA	0.778633	0.011707	-0.0963385	0.874972
442	TAG	0.803956	0.00744418	-0.0963385	0.900294
442	TGA	0.801717	0.00926835	-0.0963385	0.898056
443	TAA	0.820061	0.00993517	-0.0963385	0.916399
443	TAG	0.810798	0.0105734	-0.0963385	0.907136
443	TGA	0.812894	0.0210818	-0.0963385	0.909232
444	TAA	0.799665	0.016438	-0.0963385	0.896004
444	TAG	0.785873	0.00835153	-0.0963385	0.882212
444	TGA	0.811498	0.0111902	-0.0963385	0.907837
445	TAA	0.806565	0.00476947	-0.0963385	0.902904
445	TAG	0.806605	0.0094068	-0.0963385	0.902944
445	TGA	0.811819	0.0304003	-0.0963385	0.908157
446	TAA	0.80595	0.0012953	-0.0963385	0.902288
446	TAG	0.759939	0.00381447	-0.0963385	0.856277
446	TGA	0.83168	0.015827	-0.0963385	0.928019
447	TAA	0.825129	0.00950872	-0.0963385	0.921467
447	TAG	0.837103	0.00711109	-0.0963385	0.933442
447	TGA	0.785963	0.00613167	-0.0963385	0.882301
448	TAA	0.799598	0.00376776	-0.0963385	0.895937
448	TAG	0.816393	0.0124547	-0.0963385	0.912732
448	TGA	0.735028	0.0117154	-0.0963385	0.831367
449	TAA	0.782357	0.00749542	-0.0963385	0.878695
449	TAG	0.826174	0.00920992	-0.0963385	0.922512
449	TGA	0.818724	0.00723386	-0.0963385	0.915062
450	TAA	0.719506	0.0107068	-0.0963385	0.815845
450	TAG	0.834347	0.00595522	-0.0963385	0.930685
450	TGA	0.841727	0.0107991	-0.0963385	0.938066
451	TAA	0.772158	0.0103077	-0.0963385	0.868496
451	TAG	0.814555	0.00680709	-0.0963385	0.910894
451	TGA	0.810939	0.0047385	-0.0963385	0.907277
452	TAA	0.841685	0.00704601	-0.0963385	0.938023
452	TAG	0.798591	0.0140338	-0.0963385	0.894929
452	TGA	0.754514	0.0242749	-0.0963385	0.850853
453	TAA	0.781951	0.0167789	-0.0963385	0.878289
453	TAG	0.785845	0.0062159	-0.0963385	0.882184
453	TGA	0.764821	0.00633558	-0.0963385	0.861159
454	TAA	0.827099	0.00813121	-0.0963385	0.923438
454	TAG	0.803002	0.00573751	-0.0963385	0.89934
454	TGA	0.814419	0.00335299	-0.0963385	0.910757
455	TAA	0.845695	0.00645089	-0.0963385	0.942034
455	TAG	0.79345	0.0137139	-0.0963385	0.889788
455	TGA	0.831332	0.00684494	-0.0963385	0.92767
456	TAA	0.822791	0.0134632	-0.0963385	0.919129
456	TAG	0.823768	0.00485477	-0.0963385	0.920106
456	TGA	0.824001	0.0096642	-0.0963385	0.92034
457	TAA	0.802435	0.0131823	-0.0963385	0.898773
457	TAG	0.820353	0.0065926	-0.0963385	0.916691
457	TGA	0.808709	0.00887277	-0.0963385	0.905047
458	TAA	0.796342	0.00845458	-0.0963385	0.892681
458	TAG	0.785806	0.0135492	-0.0963385	0.882145
458	TGA	0.815145	0.00823279	-0.0963385	0.911484
459	TAA	0.810303	0.0124622	-0.0963385	0.906641
459	TAG	0.807229	0.0143744	-0.0963385	0.903567
459	TGA	0.762514	0.00700322	-0.0963385	0.858853
460	TAA	0.854834	0.0165631	-0.0963385	0.951172
460	TAG	0.827702	0.00850196	-0.0963385	0.924041
460	TGA	0.847573	0.00807521	-0.0963385	0.943911
537	TAA	0.854235	0.0175539	0.021801	0.832434
537	TAG	0.888017	0.00967773	0.021801	0.866216
537	TGA	0.906981	0.0131041	0.021801	0.88518
538	TAA	0.918417	0.0123162	0.021801	0.896616
538	TAG	0.870673	0.0198313	0.021801	0.848872
538	TGA	0.899365	0.0114964	0.021801	0.877564
539	TAA	0.9011	0.0227062	0.021801	0.879299
539	TAG	0.927344	0.0255545	0.021801	0.905543
539	TGA	0.903613	0.0241964	0.021801	0.881812
540	TAA	0.872248	0.0164624	0.021801	0.850447
540	TAG	0.894379	0.0139681	0.021801	0.872578
540	TGA	0.795626	0.00845147	0.021801	0.773825
541	TAA	0.898272	0.0180948	0.021801	0.876471
541	TAG	0.918169	0.0222925	0.021801	0.896368
541	TGA	0.89568	0.0222798	0.021801	0.873879
542	TAA	0.898512	0.0136238	0.021801	0.876711
542	TAG	0.885331	0.00894283	0.021801	0.86353
542	TGA	0.780023	0.00741369	0.021801	0.758222
543	TAA	0.889919	0.0194497	0.021801	0.868118
543	TAG	0.905454	0.0126581	0.021801	0.883653
543	TGA	0.884731	0.0145516	0.021801	0.862931
544	TAA	0.899788	0.0152673	0.021801	0.877988
544	TAG	0.866383	0.0242116	0.021801	0.844582
544	TGA	0.582322	0.0184265	0.021801	0.560521
545	TAA	0.927165	0.00833873	0.021801	0.905364
545	TAG	0.897402	0.0227715	0.021801	0.875601
545	TGA	0.899121	0.00578304	0.021801	0.87732
546	TAA	0.909347	0.0127481	0.021801	0.887546
546	TAG	0.88026	0.0205273	0.021801	0.858459
546	TGA	0.870538	0.0134166	0.021801	0.848737
547	TAA	0.909225	0.0100948	0.021801	0.887424
547	TAG	0.886875	0.0112375	0.021801	0.865074
547	TGA	0.801228	0.00630933	0.021801	0.779427
548	TAA	0.890238	0.00342819	0.021801	0.868437
548	TAG	0.877541	0.0137785	0.021801	0.85574
548	TGA	0.852631	0.00830413	0.021801	0.83083
549	TAA	0.909824	0.00903243	0.021801	0.888023
549	TGA	0.920595	0.00895399	0.021801	0.898794
550	TAA	0.913779	0.00485188	0.021801	0.891978
550	TAG	0.874294	0.00335892	0.021801	0.852493
550	TGA	0.848898	0.00711484	0.021801	0.827097
551	TAA	0.883057	0.0172609	0.021801	0.861256
551	TAG	0.866993	0.000729323	0.021801	0.845192
551	TGA	0.83848	0.0171152	0.021801	0.816679
552	TAA	0.846836	0.0184808	0.021801	0.825035
552	TAG	0.845026	0.0180233	0.021801	0.823225
552	TGA	0.863864	0.00916494	0.021801	0.842063
553	TAA	0.854186	0.0138311	0.021801	0.832385
553	TAG	0.83196	0.00943961	0.021801	0.810159
553	TGA	0.854536	0.0125795	0.021801	0.832735
554	TAA	0.875622	0.0110635	0.021801	0.853821
554	TAG	0.842549	0.014676	0.021801	0.820748
554	TGA	0.860165	0.00651394	0.021801	0.838364
555	TAA	0.873464	0.00994455	0.021801	0.851663
555	TAG	0.807362	0.0134277	0.021801	0.785561
555	TGA	0.848197	0.0146362	0.021801	0.826396
556	TAA	0.87785	0.0105019	0.021801	0.856049
556	TAG	0.872515	0.00928476	0.021801	0.850714
556	TGA	0.873738	0.00787777	0.021801	0.851937
557	TAA	0.878017	0.0137801	0.021801	0.856216
557	TAG	0.857451	0.0141052	0.021801	0.83565
557	TGA	0.86478	0.0103515	0.021801	0.842979
558	TAA	0.883655	0.012751	0.021801	0.861854
558	TAG	0.829608	0.0134107	0.021801	0.807807
558	TGA	0.833513	0.00843358	0.021801	0.811712
559	TAA	0.90277	0.010934	0.021801	0.880969
559	TAG	0.879041	0.0172385	0.021801	0.85724
559	TGA	0.866362	0.012365	0.021801	0.844561
560	TAA	0.852172	0.00741427	0.021801	0.830371
560	TAG	0.855457	0.00741097	0.021801	0.833656
560	TGA	0.495552	0.0157289	0.021801	0.473751
561	TAA	0.870422	0.0118982	0.021801	0.848621
561	TAG	0.843436	0.00830431	0.021801	0.821635
561	TGA	0.549182	0.0125219	0.021801	0.527381
562	TAA	0.856735	0.0145371	0.021801	0.834934
562	TAG	0.826231	0.00936851	0.021801	0.80443
562	TGA	0.686767	0.0181369	0.021801	0.664966
563	TAA	0.8646	0.00747856	0.021801	0.842799
563	TAG	0.829361	0.00689284	0.021801	0.80756
563	TGA	0.69113	0.0125908	0.021801	0.669329
564	TAA	0.844649	0.00669811	0.021801	0.822848
564	TAG	0.858489	0.0133876	0.021801	0.836688
564	TGA	0.783415	0.0102102	0.021801	0.761614
565	TAA	0.847786	0.017566	0.021801	0.825985
565	TAG	0.826966	0.0157558	0.021801	0.805165
565	TGA	0.786396	0.0211244	0.021801	0.764595
566	TAA	0.858001	0.00674097	0.021801	0.8362
566	TAG	0.850297	0.0238723	0.021801	0.828496
566	TGA	0.860577	0.00984698	0.021801	0.838776
626	TAA	0.553773	0.0350851	-0.00332216	0.557095
626	TAG	0.443778	0.0214169	-0.00332216	0.4471
626	TGA	0.311996	0.0367547	-0.00332216	0.315318
627	TAA	0.438674	0.0320065	-0.00332216	0.441996
627	TAG	0.379027	0.0270024	-0.00332216	0.382349
627	TGA	0.397332	0.0121336	-0.00332216	0.400655
628	TAA	0.528913	0.0110096	-0.00332216	0.532235
628	TAG	0.454708	0.00817915	-0.00332216	0.45803
628	TGA	0.535006	0.0152763	-0.00332216	0.538328
629	TAA	0.63221	0.0181955	-0.00332216	0.635532
629	TAG	0.634646	0.0340927	-0.00332216	0.637968
629	TGA	0.633225	0.0128029	-0.00332216	0.636547
630	TAA	0.7429	0.0152474	-0.00332216	0.746222
630	TAG	0.722304	0.0076618	-0.00332216	0.725626
630	TGA	0.758744	0.0183708	-0.00332216	0.762067
631	TAA	0.793419	0.0122938	-0.00332216	0.796741
631	TAG	0.76434	0.0272063	-0.00332216	0.767662
631	TGA	0.820176	0.000949739	-0.00332216	0.823498
632	TAA	0.712332	0.0217317	-0.00332216	0.715655
632	TAG	0.709761	0.00972692	-0.00332216	0.713084
632	TGA	0.759124	0.0205796	-0.00332216	0.762446
633	TAA	0.804508	0.00732389	-0.00332216	0.80783
633	TAG	0.788687	0.0159116	-0.00332216	0.792009
633	TGA	0.794126	0.0159666	-0.00332216	0.797448
634	TAA	0.722451	0.0341941	-0.00332216	0.725773
634	TAG	0.711069	0.0237663	-0.00332216	0.714392
634	TGA	0.755966	0.020291	-0.00332216	0.759288
635	TAA	0.771952	0.00922954	-0.00332216	0.775274
635	TAG	0.729234	0.0196411	-0.00332216	0.732556
635	TGA	0.766695	0.0192231	-0.00332216	0.770017
636	TAA	0.651491	0.0128842	-0.00332216	0.654813
636	TAG	0.639873	0.0135748	-0.00332216	0.643195
636	TGA	0.695453	0.0013921	-0.00332216	0.698775
637	TAA	0.456763	0.0223577	-0.00332216	0.460085
637	TAG	0.420234	0.0433365	-0.00332216	0.423556
637	TGA	0.552826	0.0284417	-0.00332216	0.556148
638	TAA	0.300144	0.0299042	-0.00332216	0.303466
638	TAG	0.320801	0.0660529	-0.00332216	0.324123
638	TGA	0.288126	0.0258964	-0.00332216	0.291448
639	TAA	0.539045	0.0383995	-0.00332216	0.542367
639	TAG	0.530598	0.041052	-0.00332216	0.53392
639	TGA	0.61578	0.0188724	-0.00332216	0.619102
640	TAA	0.23898	0.0175349	-0.00332216	0.242302
640	TAG	0.223601	0.0233031	-0.00332216	0.226923
640	TGA	0.235783	0.0292487	-0.00332216	0.239105
641	TAA	0.0637695	0.0197522	-0.00332216	0.0670916
641	TAG	0.0502974	0.0133157	-0.00332216	0.0536196
641	TGA	0.0990089	0.0278402	-0.00332216	0.102331
642	TAA	0.00481511	0.0270745	-0.00332216	0.00813727
642	TAG	0.047717	0.0258506	-0.00332216	0.0510392
642	TGA	0.0527125	0.0101328	-0.00332216	0.0560347
643	TAA	0.0149507	0.04678	-0.00332216	0.0182729
643	TAG	0.00243382	0.0311797	-0.00332216	0.00575599
643	TGA	0.0590075	0.0167301	-0.00332216	0.0623297
644	TAA	0.234227	0.017081	-0.00332216	0.237549
644	TAG	0.284176	0.0107481	-0.00332216	0.287498
644	TGA	0.475283	0.021872	-0.00332216	0.478606
645	TAA	0.0567065	0.0239135	-0.00332216	0.0600286
645	TAG	0.0440657	0.0124937	-0.00332216	0.0473878
645	TGA	0.160385	0.0134007	-0.00332216	0.163707
646	TAA	0.0145808	0.0495087	-0.00332216	0.0179029
646	TAG	0.0275125	0.0265652	-0.00332216	0.0308346
646	TGA	0.0481444	0.0205922	-0.00332216	0.0514665
647	TAA	-0.02988	0.0209506	-0.00332216	-0.0265578
647	TAG	0.00781538	0.0210395	-0.00332216	0.0111375
647	TGA	-0.0412925	0.0478684	-0.00332216	-0.0379704
648	TAA	-0.0117281	0.024493	-0.00332216	-0.00840597
648	TAG	-0.016381	0.0307813	-0.00332216	-0.0130589
648	TGA	-0.000715221	0.0140186	-0.00332216	0.00260694
649	TAA	-0.00635453	0.0192757	-0.00332216	-0.00303236
649	TAG	-0.00762414	0.0370063	-0.00332216	-0.00430198
649	TGA	-0.0191505	0.0741464	-0.00332216	-0.0158283
650	TAA	0.00368973	0.0322149	-0.00332216	0.00701189
650	TAG	0.00892816	0.00404914	-0.00332216	0.0122503
650	TGA	0.0843421	0.024934	-0.00332216	0.0876643
651	TAA	-0.0168473	0.0248397	-0.00332216	-0.0135251
651	TAG	0.0494488	0.0682883	-0.00332216	0.0527709
651	TGA	0.0306467	0.0438464	-0.00332216	0.0339689
652	TAA	0.0407636	0.0217649	-0.00332216	0.0440858
652	TAG	0.0770964	0.0348633	-0.00332216	0.0804185
652	TGA	0.111866	0.0340629	-0.00332216	0.115188
653	TAA	0.11211	0.0349239	-0.00332216	0.115432
653	TAG	0.138015	0.0589175	-0.00332216	0.141337
653	TGA	0.156892	0.0554164	-0.00332216	0.160214
654	TAA	0.039943	0.0442631	-0.00332216	0.0432652
654	TAG	0.113527	0.0295168	-0.00332216	0.116849
654	TGA	0.0978035	0.022186	-0.00332216	0.101126
655	TAA	0.160653	0.0204142	-0.00332216	0.163975
655	TAG	0.210442	0.0209213	-0.00332216	0.213764
655	TGA	0.297771	0.0147114	-0.00332216	0.301093
656	TAA	0.0910402	0.0379366	-0.00332216	0.0943624
656	TAG	0.119639	0.0869106	-0.00332216	0.122962
656	TGA	0.207409	0.0237275	-0.00332216	0.210731
